# Specific redox and iron homeostasis responses in the root tip of Arabidopsis upon zinc excess

**DOI:** 10.1101/2024.08.29.610234

**Authors:** Noémie Thiébaut, Ludwig Richtmann, Manon Sarthou, Daniel P. Persson, Alok Ranjan, Marie Schloesser, Stéphanie Boutet, Lucas Rezende, Stephan Clemens, Nathalie Verbruggen, Marc Hanikenne

**Affiliations:** InBioS-PhytoSystems, Translational Plant Biology, University of Liège, B-4000 Liège, Belgium; Laboratory of Plant Physiology and Molecular Genetics, Université Libre de Bruxelles, B-1050 Brussels, Belgium; Department of Plant Physiology and Faculty of Life Sciences: Food, Nutrition and Health, University of Bayreuth, 95440 Bayreuth, Germany; Department of Plant and Environmental Sciences, University of Copenhagen, 1871 Frederiksberg, Denmark; Université Paris-Saclay, INRAE, AgroParisTech, Institute Jean-Pierre Bourgin for Plant Sciences (IJPB), 78000 Versailles, France; Hedera-22 SA, Boulevard du Rectorat 27b, B-4000 Liège, Belgium

**Keywords:** Zinc, zinc excess, Root Apical Meristem, specialized metabolism, iron deficiency, metal transporter, Laser Ablation ICP-MS, camalexin, *Arabidopsis thaliana*

## Abstract

- Zinc (Zn) excess negatively impacts primary root growth in Arabidopsis. Yet, the effects of Zn excess on specific growth processes in the root tip remain largely unexplored.
- Transcriptomics, ionomics and metabolomics were used to examine the specific impact of Zn excess on the root tip (RT) compared to the remaining root (RR).
- Zn excess exposure resulted in shortened root apical meristem and elongation zone, with differentiation initiating closer to the tip of the root. Zn accumulated at a lower concentration in the RT than in RR. This pattern was associated with lower expression of Zn homeostasis and Fe deficiency response genes.
- A distinct distribution of Zn and Fe in RT and RR was highlighted by Laser Ablation ICP-MS analysis.
- Specialized Trp-derived metabolism genes, typically associated with redox and biotic stress responses, were specifically up-regulated in the RT upon Zn excess, among those *Phytoalexin Deficient 3* (*PAD3*) encoding the last enzyme of camalexin synthesis. In roots of wild-type seedlings, camalexin concentration increased by 6-fold upon Zn excess and a *pad3* mutant displayed increased Zn sensitivity and an altered ionome.
- Our results indicate that distinct redox and iron homeostasis mechanisms are key elements of the response to Zn excess in the RT.
