## Supplementary material for "Specific redox and iron homeostasis responses in the root tip of Arabidopsis upon zinc excess": Table S5

### Sheet: Sheet 1
Table S5. Impact of Zn excess on developmental processes in the Root Tip (RT).
Sheet 1. List of genes that were upregulated upon Zn excess compared to the control condition in RT (24h and 48h included) and that were associated to specific cell-types in the Shahan et al. (2022) scRNA-Seq dataset.
Gene ID	Gene name	Cell line attributed by Shahan et al., 2022
AT1G23730	BCA3	Elongation_Metaphloem & Companion Cell
AT1G35910	TPPD	Elongation_Phloem Pole Pericycle
AT4G07960	CSLC12	Elongation_Trichoblast
AT3G47540	AT3G47540	Elongation_Phloem Pole Pericycle; Maturation_Phloem Pole Pericycle
AT1G33700	AT1G33700	Maturation_Procambium
AT1G34760	GRF11	Maturation_Trichoblast
AT1G62980	EXPA18	Maturation_Trichoblast
AT2G24980	EXT6	Maturation_Trichoblast
AT2G25240	CCP3	Maturation_Trichoblast
AT4G00680	ADF8	Maturation_Trichoblast
AT4G02270	RHS13	Maturation_Trichoblast
AT4G08400	AT4G08400	Maturation_Trichoblast
AT4G08410	AT4G08410	Maturation_Trichoblast
AT4G08620	SULTR1;1	Maturation_Trichoblast
AT4G13390	EXT12	Maturation_Trichoblast
AT4G22080	RHS14	Maturation_Trichoblast
AT4G25220	G3Pp2	Maturation_Trichoblast
AT4G25790	AT4G25790	Maturation_Trichoblast
AT4G25820	XTH14	Maturation_Trichoblast
AT4G28850	XTH26	Maturation_Trichoblast
AT4G34580	COW1	Maturation_Trichoblast
AT5G06630	AT5G06630	Maturation_Trichoblast
AT5G43230	AT5G43230	Maturation_Trichoblast
AT5G67400	RHS19	Maturation_Trichoblast
AT3G26830	CYP71B15	Maturation_Procambium; Maturation_Xylem Pole Pericycle
AT4G39675	AT4G39675	Maturation_Xylem Pole Pericycle
AT1G01453	AT1G01453	Maturation_Trichoblast
AT1G09932	AT1G09932	Maturation_Phloem Pole Pericycle
AT1G11330	AT1G11330	Maturation_Xylem Pole Pericycle
AT1G35210	AT1G35210	Maturation_Procambium
AT1G66880	AT1G66880	Maturation_Procambium
AT1G74360	AT1G74360	Maturation_Cortex
AT2G22800	HAT9	Maturation_Procambium
AT2G27830	AT2G27830	Maturation_Procambium
AT2G41380	AT2G41380	Maturation_Cortex
AT3G01970	WRKY45	Maturation_Atrichoblast
AT3G13730	CYP90D1	Maturation_Procambium
AT3G21710	VUP1	Maturation_Atrichoblast
AT3G48920	AtMYB45	Maturation_Atrichoblast
AT3G52400	SYP122	Maturation_Endodermis
AT4G15340	PEN1	Maturation_Phloem Pole Pericycle
AT4G18510	CLE2	Elongation_Xylem Pole Pericycle
AT4G20110	VSR7	Maturation_Atrichoblast
AT4G23700	CHX17	Maturation_Atrichoblast
AT1G12010	AT1G12010	Maturation_Metaphloem & Companion Cell; Elongation_Metaphloem & Companion Cell
AT1G12200	AT1G12200	Maturation_Phloem Pole Pericycle; Maturation_Xylem Pole Pericycle
AT1G30760	AT1G30760	Elongation_Xylem Pole Pericycle; Maturation_Xylem Pole Pericycle
AT1G54575	AT1G54575	Elongation_Metaphloem & Companion Cell; Maturation_Metaphloem & Companion Cell
AT4G30270	XTH24	Maturation_Cortex
AT5G09440	EXL4	Maturation_Cortex
AT5G10210	AT5G10210	Maturation_Procambium
AT5G19240	AT5G19240	Maturation_Cortex
AT5G23810	AAP7	Maturation_Phloem Pole Pericycle
AT5G24090	CHIB1	Maturation_Atrichoblast
AT5G48070	XTH20	Maturation_Procambium
AT5G53370	ATPMEPCRF	Maturation_Cortex
AT5G57190	PSD2	Maturation_Metaphloem & Companion Cell
AT5G57625	AT5G57625	Maturation_Trichoblast
AT5G59540	AT5G59540	Maturation_Cortex
AT5G62630	HIPL2	Elongation_Xylem Pole Pericycle
AT5G65870	PSK5	Maturation_Procambium

### Sheet: Sheet 2
Table S5. Impact of Zn excess on developmental processes in the Root Tip (RT).
Sheet 2. List of genes that displayed a higher expression in RT than in RR, solely under Zn excess condition (24h and 48h included) and that were associated to specific cell-types in the Shahan et al. (2022) scRNA-Seq dataset.
Gene ID	Gene name	Cell line attributed by Shahan et al., 2022
AT1G05650	AT1G05650	Elongation_Atrichoblast
AT1G19900	AT1G19900	Elongation_Atrichoblast
AT3G23510	AT3G23510	Elongation_Atrichoblast
AT3G28750	AT3G28750	Elongation_Atrichoblast
AT3G29780	RALFL27	Elongation_Atrichoblast
AT4G22460	AT4G22460	Elongation_Cortex
AT1G19840	AT1G19840	Elongation_Endodermis
AT1G22640	MYB3	Elongation_Endodermis
AT2G47930	AGP26	Elongation_Endodermis
AT5G38790	AT5G38790	Elongation_Endodermis
AT5G49800	AT5G49800	Elongation_Endodermis
AT2G21540	SFH3	Elongation_Metaxylem
AT2G45450	ZPR1	Elongation_Metaxylem
AT2G31083	CLE5	Elongation_Phloem Pole Pericycle
AT3G28860	ABCB19	Elongation_Procambium
AT4G13940	SAHH1	Elongation_Procambium
AT5G17920	MS1	Elongation_Procambium
AT1G50010	TUBA4	Elongation_Protoxylem
AT3G05155	AT3G05155	Elongation_Trichoblast
AT3G61560	RTNLB6	Elongation_Trichoblast
AT1G27740	RSL4	Elongation_Trichoblast
AT1G52660	AT1G52660	Elongation_Trichoblast
AT1G53680	GSTU28	Elongation_Trichoblast
AT1G69240	MES15	Elongation_Trichoblast
AT2G28440	AT2G28440	Elongation_Trichoblast
AT2G45750	AT2G45750	Elongation_Trichoblast
AT3G21180	ACA9	Elongation_Trichoblast
AT4G07960	CSLC12	Elongation_Trichoblast
AT4G26770	AT4G26770	Elongation_Trichoblast
AT5G62310	IRE	Elongation_Trichoblast
AT3G45700	AT3G45700	Elongation_Xylem Pole Pericycle
AT4G15290	CSLB5	Maturation_Atrichoblast
AT1G06923	AT1G06923	Maturation_Trichoblast
AT1G30990	AT1G30990	Maturation_Trichoblast
AT1G62980	EXPA18	Maturation_Trichoblast
AT3G10710	RHS12	Maturation_Trichoblast
AT3G47740	ABCA3	Maturation_Trichoblast
AT4G00680	ADF8	Maturation_Trichoblast
AT4G08400	AT4G08400	Maturation_Trichoblast
AT4G13390	EXT12	Maturation_Trichoblast
AT4G22080	RHS14	Maturation_Trichoblast
AT5G04960	AT5G04960	Maturation_Trichoblast
AT5G43230	AT5G43230	Maturation_Trichoblast

### Sheet: Sheet 3
Table S5. Impact of Zn excess on developmental processes in the Root Tip (RT).
Sheet 3. List of genes that were upregulated compared to the control condition upon Zn excess in RT (24h and 48h included) and that were described in a dataset for trichoblast development (Won et al., 2009).
Gene ID	Gene Name
AT1G05340	AT1G05340
AT1G07135	AT1G07135
AT1G12010	AT1G12010
AT1G12010	AT1G12010
AT1G18590	SOT17
AT1G21100	IGMT1
AT1G23730	BCA3
AT1G25240	AT1G25240
AT1G30040	GA2OX2
AT1G33700	AT1G33700
AT1G34510	AT1G34510
AT1G34540	CYP94D1
AT1G34760	GRF11
AT1G35910	TPPD
AT1G48930	GH9C1
AT1G50930	AT1G50930
AT1G51620	AT1G51620
AT1G54970	PRP1
AT1G56060	AT1G56060
AT1G62980	EXPA18
AT1G75160	AT1G75160
AT1G79860	ROPGEF12
AT2G02010	GAD4
AT2G19410	AT2G19410
AT2G20520	FLA6
AT2G24980	EXT6
AT2G25240	CCP3
AT2G35980	YLS9
AT2G43000	NAC042
AT3G01175	AT3G01175
AT3G07490	AGD11
AT3G22800	AT3G22800
AT3G28580	AT3G28580
AT3G43930	AT3G43930
AT3G44990	XTH31
AT3G51540	AT3G51540
AT3G54040	AT3G54040
AT3G54150	AT3G54150
AT3G56980	bHLH39
AT3G62680	PRP3
AT3G63380	AT3G63380
AT4G00680	ADF8
AT4G02270	RHS13
AT4G07960	CSLC12
AT4G08290	UMAMIT20
AT4G08400	AT4G08400
AT4G08410	AT4G08410
AT4G08620	SULTR1;1
AT4G13390	EXT12
AT4G17785	MYB39
AT4G19680	IRT2
AT4G22070	WRKY31
AT4G22080	RHS14
AT4G22710	CYP706A2
AT4G24340	AT4G24340
AT4G25220	G3Pp2
AT4G25790	AT4G25790
AT4G25820	XTH14
AT4G28850	XTH26
AT4G30320	AT4G30320
AT4G31500	CYP83B1
AT4G33730	AT4G33730
AT4G34580	COW1
AT4G39675	AT4G39675
AT4G39940	AKN2
AT4G39950	CYP79B2
AT4G40090	AGP3
AT5G01060	BSK10
AT5G03640	AT5G03640
AT5G06630	AT5G06630
AT5G08240	AT5G08240
AT5G19560	ROPGEF10
AT5G19790	RAP2.11
AT5G19800	AT5G19800
AT5G20230	BCB
AT5G21120	EIL2
AT5G22410	RHS18
AT5G23020	IMS2
AT5G36270	AT5G36270
AT5G39580	AT5G39580
AT5G43230	AT5G43230
AT5G49080	EXT11
AT5G52760	AT5G52760
AT5G57220	CYP81F2
AT5G57530	XTH12
AT5G57540	XTH13
AT5G64110	AT5G64110
AT5G64120	AT5G64120
AT5G65970	MLO10
AT5G67400	RHS19

### Sheet: Sheet 4
Table S5. Impact of Zn excess on developmental processes in the Root Tip (RT).
Sheet 4. List of genes that displayed a higher expression in RT than in RR, solely under Zn excess condition (24h and 48h included) and that were described in a dataset for trichoblast development (Won et al., 2009).
Gene ID	Gene Name
AT1G01750	ADF11
AT1G02570	AT1G02570
AT1G04700	AT1G04700
AT1G12560	EXPA7
AT1G12740	CYP87A2
AT1G16440	RSH3
AT1G23720	AT1G23720
AT1G27740	RSL4
AT1G30850	RSH4
AT1G30870	AT1G30870
AT1G30990	AT1G30990
AT1G52660	AT1G52660
AT1G53680	GSTU28
AT1G53920	GLIP5
AT1G54940	PGSIP4
AT1G55290	AT1G55290
AT1G59725	AT1G59725
AT1G62980	EXPA18
AT1G63450	RHS8
AT1G63930	ROH1
AT1G66470	RHD6
AT1G69240	MES15
AT1G73340	AT1G73340
AT1G75250	RL6
AT2G03720	MRH6
AT2G04040	DTX1
AT2G21880	RAB7A
AT2G27440	AT2G27440
AT2G28440	AT2G28440
AT2G34910	AT2G34910
AT2G38500	AT2G38500
AT2G41970	AT2G41970
AT2G44110	MLO15
AT2G45750	AT2G45750
AT2G46860	PPa3
AT3G01730	AT3G01730
AT3G07070	AT3G07070
AT3G10710	RHS12
AT3G21180	ACA9
AT3G21340	AT3G21340
AT3G28550	AT3G28550
AT3G47740	ABCA3
AT3G49960	AT3G49960
AT3G54870	MRH2
AT3G60280	UCC3
AT4G00680	ADF8
AT4G03330	SYP123
AT4G07960	CSLC12
AT4G08400	AT4G08400
AT4G09990	GXM2
AT4G13390	EXT12
AT4G19770	AT4G19770
AT4G20450	AT4G20450
AT4G22080	RHS14
AT4G22640	AT4G22640
AT4G24580	REN1
AT4G25160	AT4G25160
AT4G26770	AT4G26770
AT4G31250	AT4G31250
AT4G36110	SAUR9
AT5G02330	AT5G02330
AT5G04960	AT5G04960
AT5G05500	MOP10
AT5G07450	CYCP4;3
AT5G13150	EXO70C1
AT5G23030	TET12
AT5G24313	AT5G24313
AT5G38700	AT5G38700
AT5G40510	AT5G40510
AT5G43230	AT5G43230
AT5G45840	AT5G45840
AT5G51060	RHD2
AT5G51270	AT5G51270
AT5G62310	IRE
AT3G45700	AT3G45700

### Sheet: Summary
Table S5. Impact of Zn excess on developmental processes in the Root Tip (RT).
Summary. Developmental impact of Zn excess.
Summary, number of genes		Summary table
		Gene ID	Gene name	Cell type specificity attributed by Won et al., 2009 and/or Shahan et al., 2022
		AT1G01453	AT1G01453	Maturation_Trichoblast (Shahan et al. 2022)
		AT1G01750	ADF11	Trichoblast (Won et al. 2009)
		AT1G02570	AT1G02570	Trichoblast (Won et al. 2009)
		AT1G04700	AT1G04700	Trichoblast (Won et al. 2009)
		AT1G05340	AT1G05340	Trichoblast (Won et al. 2009)
		AT1G05650	AT1G05650	Elongation_Atrichoblast (Shahan et al. 2022)
		AT1G06923	AT1G06923	Maturation_Trichoblast (Shahan et al. 2022)
		AT1G07135	AT1G07135	Trichoblast (Won et al. 2009)
		AT1G09932	AT1G09932	Maturation_Phloem Pole Pericycle (Shahan et al. 2022)
		AT1G11330	AT1G11330	Maturation_Xylem Pole Pericycle (Shahan et al. 2022)
		AT1G12010	AT1G12010	Trichoblast (Won et al. 2009); Maturation_Metaphloem & Companion Cell; Elongation_Metaphloem & Companion Cell (Shahan et al. 2022)
		AT1G12200	AT1G12200	Maturation_Phloem Pole Pericycle; Maturation_Xylem Pole Pericycle (Shahan et al. 2022)
		AT1G12560	EXPA7	Trichoblast (Won et al. 2009)
		AT1G12740	CYP87A2	Trichoblast (Won et al. 2009)
		AT1G16440	RSH3	Trichoblast (Won et al. 2009)
		AT1G18590	SOT17	Trichoblast (Won et al. 2009)
		AT1G19840	AT1G19840	Elongation_Endodermis (Shahan et al. 2022)
		AT1G19900	AT1G19900	Elongation_Atrichoblast (Shahan et al. 2022)
		AT1G21100	IGMT1	Trichoblast (Won et al. 2009)
		AT1G22640	MYB3	Elongation_Endodermis (Shahan et al. 2022)
		AT1G23720	AT1G23720	Trichoblast (Won et al. 2009)
		AT1G23730	BCA3	Trichoblast (Won et al. 2009); Elongation_Metaphloem & Companion Cell (Shahan et al. 2022)
		AT1G25240	AT1G25240	Trichoblast (Won et al. 2009)
		AT1G27740	RSL4	Trichoblast (Won et al. 2009); Elongation_Trichoblast (Shahan et al. 2022)
		AT1G30040	GA2OX2	Trichoblast (Won et al. 2009)
		AT1G30760	AT1G30760	Elongation_Xylem Pole Pericycle; Maturation_Xylem Pole Pericycle (Shahan et al. 2022)
		AT1G30850	RSH4	Trichoblast (Won et al. 2009)
		AT1G30870	AT1G30870	Trichoblast (Won et al. 2009)
		AT1G30990	AT1G30990	Trichoblast (Won et al. 2009);Maturation_Trichoblast (Shahan et al. 2022)
		AT1G33700	AT1G33700	Trichoblast (Won et al. 2009); Maturation_Procambium (Shahan et al. 2022)
		AT1G34510	AT1G34510	Trichoblast (Won et al. 2009)
		AT1G34540	CYP94D1	Trichoblast (Won et al. 2009)
		AT1G34760	GRF11	Trichoblast (Won et al. 2009); Maturation_Trichoblast (Shahan et al. 2022)
		AT1G35210	AT1G35210	Maturation_Procambium (Shahan et al. 2022)
		AT1G35910	TPPD	Trichoblast (Won et al. 2009); Elongation_Phloem Pole Pericycle (Shahan et al. 2022)
		AT1G48930	GH9C1	Trichoblast (Won et al. 2009)
		AT1G50010	TUBA4	Elongation_Protoxylem (Shahan et al. 2022)
		AT1G50930	AT1G50930	Trichoblast (Won et al. 2009)
		AT1G51620	AT1G51620	Trichoblast (Won et al. 2009)
		AT1G52660	AT1G52660	Trichoblast (Won et al. 2009); Elongation_Trichoblast (Shahan et al. 2022)
		AT1G53680	GSTU28	Trichoblast (Won et al. 2009); Elongation_Trichoblast (Shahan et al. 2022)
		AT1G53920	GLIP5	Trichoblast (Won et al. 2009)
		AT1G54575	AT1G54575	Elongation_Metaphloem & Companion Cell; Maturation_Metaphloem & Companion Cell (Shahan et al. 2022)
		AT1G54940	PGSIP4	Trichoblast (Won et al. 2009)
		AT1G54970	PRP1	Trichoblast (Won et al. 2009)
		AT1G55290	AT1G55290	Trichoblast (Won et al. 2009)
		AT1G56060	AT1G56060	Trichoblast (Won et al. 2009)
		AT1G59725	AT1G59725	Trichoblast (Won et al. 2009)
		AT1G62980	EXPA18	Trichoblast (Won et al. 2009); Maturation_Trichoblast (Shahan et al. 2022)
		AT1G63450	RHS8	Trichoblast (Won et al. 2009)
		AT1G63930	ROH1	Trichoblast (Won et al. 2009)
		AT1G66470	RHD6	Trichoblast (Won et al. 2009)
		AT1G66880	AT1G66880	Maturation_Procambium (Shahan et al. 2022)
		AT1G69240	MES15	Trichoblast (Won et al. 2009); Elongation_Trichoblast (Shahan et al. 2022)
		AT1G73340	AT1G73340	Trichoblast (Won et al. 2009)
		AT1G74360	AT1G74360	Maturation_Cortex (Shahan et al. 2022)
		AT1G75160	AT1G75160	Trichoblast (Won et al. 2009)
		AT1G75250	RL6	Trichoblast (Won et al. 2009)
		AT1G79860	ROPGEF12	Trichoblast (Won et al. 2009)
		AT2G02010	GAD4	Trichoblast (Won et al. 2009)
		AT2G03720	MRH6	Trichoblast (Won et al. 2009)
		AT2G04040	DTX1	Trichoblast (Won et al. 2009)
		AT2G19410	AT2G19410	Trichoblast (Won et al. 2009)
		AT2G20520	FLA6	Trichoblast (Won et al. 2009)
		AT2G21540	SFH3	Elongation_Metaxylem (Shahan et al. 2022)
		AT2G21880	RAB7A	Trichoblast (Won et al. 2009)
		AT2G22800	HAT9	Maturation_Procambium (Shahan et al. 2022)
		AT2G24980	EXT6	Trichoblast (Won et al. 2009); Maturation_Trichoblast (Shahan et al. 2022)
		AT2G25240	CCP3	Trichoblast (Won et al. 2009); Maturation_Trichoblast (Shahan et al. 2022)
		AT2G27440	AT2G27440	Trichoblast (Won et al. 2009)
		AT2G27830	AT2G27830	Maturation_Procambium (Shahan et al. 2022)
		AT2G28440	AT2G28440	Trichoblast (Won et al. 2009); Elongation_Trichoblast (Shahan et al. 2022)
		AT2G31083	CLE5	Elongation_Phloem Pole Pericycle (Shahan et al. 2022)
		AT2G34910	AT2G34910	Trichoblast (Won et al. 2009)
		AT2G35980	YLS9	Trichoblast (Won et al. 2009)
		AT2G38500	AT2G38500	Trichoblast (Won et al. 2009)
		AT2G41380	AT2G41380	Maturation_Cortex (Shahan et al. 2022)
		AT2G41970	AT2G41970	Trichoblast (Won et al. 2009)
		AT2G43000	NAC042	Trichoblast (Won et al. 2009)
		AT2G44110	MLO15	Trichoblast (Won et al. 2009)
		AT2G45450	ZPR1	Elongation_Metaxylem (Shahan et al. 2022)
		AT2G45750	AT2G45750	Trichoblast (Won et al. 2009); Elongation_Trichoblast (Shahan et al. 2022)
		AT2G46860	PPa3	Trichoblast (Won et al. 2009)
		AT2G47930	AGP26	Elongation_Endodermis (Shahan et al. 2022)
		AT3G01175	AT3G01175	Trichoblast (Won et al. 2009)
		AT3G01730	AT3G01730	Trichoblast (Won et al. 2009)
		AT3G01970	WRKY45	Maturation_Atrichoblast (Shahan et al. 2022)
		AT3G05155	AT3G05155	Elongation_Trichoblast (Shahan et al. 2022)
		AT3G07070	AT3G07070	Trichoblast (Won et al. 2009)
		AT3G07490	AGD11	Trichoblast (Won et al. 2009)
		AT3G10710	RHS12	Trichoblast (Won et al. 2009); Maturation_Trichoblast (Shahan et al. 2022)
		AT3G13730	CYP90D1	Maturation_Procambium (Shahan et al. 2022)
		AT3G21180	ACA9	Trichoblast (Won et al. 2009); Elongation_Trichoblast (Shahan et al. 2022)
		AT3G21340	AT3G21340	Trichoblast (Won et al. 2009)
		AT3G21710	VUP1	Maturation_Atrichoblast (Shahan et al. 2022)
		AT3G22800	AT3G22800	Trichoblast (Won et al. 2009)
		AT3G23510	AT3G23510	Elongation_Atrichoblast (Shahan et al. 2022)
		AT3G26830	CYP71B15	Maturation_Procambium; Maturation_Xylem Pole Pericycle (Shahan et al. 2022)
		AT3G28550	AT3G28550	Trichoblast (Won et al. 2009)
		AT3G28580	AT3G28580	Trichoblast (Won et al. 2009)
		AT3G28750	AT3G28750	Elongation_Atrichoblast (Shahan et al. 2022)
		AT3G28860	ABCB19	Elongation_Procambium (Shahan et al. 2022)
		AT3G29780	RALFL27	Elongation_Atrichoblast (Shahan et al. 2022)
		AT3G43930	AT3G43930	Trichoblast (Won et al. 2009)
		AT3G44990	XTH31	Trichoblast (Won et al. 2009)
		AT3G45700	AT3G45700	Trichoblast (Won et al. 2009); Elongation_Xylem Pole Pericycle (Shahan et al. 2022)
		AT3G47540	AT3G47540	Elongation_Phloem Pole Pericycle (Shahan et al. 2022); Maturation_Phloem Pole Pericycle (Shahan et al. 2022)
		AT3G47740	ABCA3	Trichoblast (Won et al. 2009); Maturation_Trichoblast (Shahan et al. 2022)
		AT3G48920	AtMYB45	Maturation_Atrichoblast (Shahan et al. 2022)
		AT3G49960	AT3G49960	Trichoblast (Won et al. 2009)
		AT3G51540	AT3G51540	Trichoblast (Won et al. 2009)
		AT3G52400	SYP122	Maturation_Endodermis (Shahan et al. 2022)
		AT3G54040	AT3G54040	Trichoblast (Won et al. 2009)
		AT3G54150	AT3G54150	Trichoblast (Won et al. 2009)
		AT3G54870	MRH2	Trichoblast (Won et al. 2009)
		AT3G56980	bHLH39	Trichoblast (Won et al. 2009)
		AT3G60280	UCC3	Trichoblast (Won et al. 2009)
		AT3G61560	RTNLB6	Elongation_Trichoblast (Shahan et al. 2022)
		AT3G62680	PRP3	Trichoblast (Won et al. 2009)
		AT3G63380	AT3G63380	Trichoblast (Won et al. 2009)
		AT4G00680	ADF8	Trichoblast (Won et al. 2009); Maturation_Trichoblast (Shahan et al. 2022)
		AT4G02270	RHS13	Trichoblast (Won et al. 2009); Maturation_Trichoblast (Shahan et al. 2022)
		AT4G03330	SYP123	Trichoblast (Won et al. 2009)
		AT4G07960	CSLC12	Trichoblast (Won et al. 2009); Elongation_Trichoblast (Shahan et al. 2022)
		AT4G08290	UMAMIT20	Trichoblast (Won et al. 2009)
		AT4G08400	AT4G08400	Trichoblast (Won et al. 2009); Maturation_Trichoblast (Shahan et al. 2022)
		AT4G08410	AT4G08410	Trichoblast (Won et al. 2009); Maturation_Trichoblast (Shahan et al. 2022)
		AT4G08620	SULTR1;1	Trichoblast (Won et al. 2009); Maturation_Trichoblast (Shahan et al. 2022)
		AT4G09990	GXM2	Trichoblast (Won et al. 2009)
		AT4G13390	EXT12	Trichoblast (Won et al. 2009); Maturation_Trichoblast (Shahan et al. 2022)
		AT4G13940	SAHH1	Elongation_Procambium (Shahan et al. 2022)
		AT4G15290	CSLB5	Maturation_Atrichoblast (Shahan et al. 2022)
		AT4G15340	PEN1	Maturation_Phloem Pole Pericycle (Shahan et al. 2022)
		AT4G17785	MYB39	Trichoblast (Won et al. 2009)
		AT4G18510	CLE2	Elongation_Xylem Pole Pericycle (Shahan et al. 2022)
		AT4G19680	IRT2	Trichoblast (Won et al. 2009)
		AT4G19770	AT4G19770	Trichoblast (Won et al. 2009)
		AT4G20110	VSR7	Maturation_Atrichoblast (Shahan et al. 2022)
		AT4G20450	AT4G20450	Trichoblast (Won et al. 2009)
		AT4G22070	WRKY31	Trichoblast (Won et al. 2009)
		AT4G22080	RHS14	Trichoblast (Won et al. 2009); Maturation_Trichoblast (Shahan et al. 2022)
		AT4G22640	AT4G22640	Trichoblast (Won et al. 2009); Elongation_Cortex (Shahan et al. 2022)
		AT4G22710	CYP706A2	Trichoblast (Won et al. 2009)
		AT4G23700	CHX17	Maturation_Atrichoblast (Shahan et al. 2022)
		AT4G24340	AT4G24340	Trichoblast (Won et al. 2009)
		AT4G24580	REN1	Trichoblast (Won et al. 2009)
		AT4G25160	AT4G25160	Trichoblast (Won et al. 2009)
		AT4G25220	G3Pp2	Trichoblast (Won et al. 2009); Maturation_Trichoblast (Shahan et al. 2022)
		AT4G25790	AT4G25790	Trichoblast (Won et al. 2009); Maturation_Trichoblast (Shahan et al. 2022)
		AT4G25820	XTH14	Trichoblast (Won et al. 2009); Maturation_Trichoblast (Shahan et al. 2022)
		AT4G26770	AT4G26770	Trichoblast (Won et al. 2009); Elongation_Trichoblast (Shahan et al. 2022)
		AT4G28850	XTH26	Trichoblast (Won et al. 2009); Maturation_Trichoblast (Shahan et al. 2022)
		AT4G30270	XTH24	Maturation_Cortex (Shahan et al. 2022)
		AT4G30320	AT4G30320	Trichoblast (Won et al. 2009)
		AT4G31250	AT4G31250	Trichoblast (Won et al. 2009)
		AT4G31500	CYP83B1	Trichoblast (Won et al. 2009)
		AT4G33730	AT4G33730	Trichoblast (Won et al. 2009)
		AT4G34580	COW1	Trichoblast (Won et al. 2009)
		AT4G34580	COW1	Maturation_Trichoblast (Shahan et al. 2022)
		AT4G36110	SAUR9	Trichoblast (Won et al. 2009)
		AT4G39675	AT4G39675	Trichoblast (Won et al. 2009); Maturation_Xylem Pole Pericycle (Shahan et al. 2022)
		AT4G39940	AKN2	Trichoblast (Won et al. 2009)
		AT4G39950	CYP79B2	Trichoblast (Won et al. 2009)
		AT4G40090	AGP3	Trichoblast (Won et al. 2009)
		AT5G01060	BSK10	Trichoblast (Won et al. 2009)
		AT5G02330	AT5G02330	Trichoblast (Won et al. 2009)
		AT5G03640	AT5G03640	Trichoblast (Won et al. 2009)
		AT5G04960	AT5G04960	Trichoblast (Won et al. 2009); Maturation_Trichoblast (Shahan et al. 2022)
		AT5G05500	MOP10	Trichoblast (Won et al. 2009)
		AT5G06630	AT5G06630	Trichoblast (Won et al. 2009); Maturation_Trichoblast (Shahan et al. 2022)
		AT5G07450	CYCP4;3	Trichoblast (Won et al. 2009)
		AT5G08240	AT5G08240	Trichoblast (Won et al. 2009)
		AT5G09440	EXL4	Maturation_Cortex (Shahan et al. 2022)
		AT5G10210	AT5G10210	Maturation_Procambium (Shahan et al. 2022)
		AT5G13150	EXO70C1	Trichoblast (Won et al. 2009)
		AT5G17920	MS1	Elongation_Procambium (Shahan et al. 2022)
		AT5G19240	AT5G19240	Maturation_Cortex (Shahan et al. 2022)
		AT5G19560	ROPGEF10	Trichoblast (Won et al. 2009)
		AT5G19790	RAP2.11	Trichoblast (Won et al. 2009)
		AT5G19800	AT5G19800	Trichoblast (Won et al. 2009)
		AT5G20230	BCB	Trichoblast (Won et al. 2009)
		AT5G21120	EIL2	Trichoblast (Won et al. 2009)
		AT5G22410	RHS18	Trichoblast (Won et al. 2009)
		AT5G23020	IMS2	Trichoblast (Won et al. 2009)
		AT5G23030	TET12	Trichoblast (Won et al. 2009)
		AT5G23810	AAP7	Maturation_Phloem Pole Pericycle (Shahan et al. 2022)
		AT5G24090	CHIB1	Maturation_Atrichoblast (Shahan et al. 2022)
		AT5G24313	AT5G24313	Trichoblast (Won et al. 2009)
		AT5G36270	AT5G36270	Trichoblast (Won et al. 2009)
		AT5G38700	AT5G38700	Trichoblast (Won et al. 2009)
		AT5G38790	AT5G38790	Elongation_Endodermis (Shahan et al. 2022)
		AT5G39580	AT5G39580	Trichoblast (Won et al. 2009)
		AT5G40510	AT5G40510	Trichoblast (Won et al. 2009)
		AT5G43230	AT5G43230	Trichoblast (Won et al. 2009); Maturation_Trichoblast (Shahan et al. 2022)
		AT5G45840	AT5G45840	Trichoblast (Won et al. 2009)
		AT5G48070	XTH20	Maturation_Procambium (Shahan et al. 2022)
		AT5G49080	EXT11	Trichoblast (Won et al. 2009)
		AT5G49800	AT5G49800	Elongation_Endodermis (Shahan et al. 2022)
		AT5G51060	RHD2	Trichoblast (Won et al. 2009)
		AT5G51270	AT5G51270	Trichoblast (Won et al. 2009)
		AT5G52760	AT5G52760	Trichoblast (Won et al. 2009)
		AT5G53370	ATPMEPCRF	Maturation_Cortex (Shahan et al. 2022)
		AT5G57190	PSD2	Maturation_Metaphloem & Companion Cell (Shahan et al. 2022)
		AT5G57220	CYP81F2	Trichoblast (Won et al. 2009)
		AT5G57530	XTH12	Trichoblast (Won et al. 2009)
		AT5G57540	XTH13	Trichoblast (Won et al. 2009)
		AT5G57625	AT5G57625	Maturation_Trichoblast (Shahan et al. 2022)
		AT5G59540	AT5G59540	Maturation_Cortex (Shahan et al. 2022)
		AT5G62310	IRE	Trichoblast (Won et al. 2009); Elongation_Trichoblast (Shahan et al. 2022)
		AT5G62630	HIPL2	Elongation_Xylem Pole Pericycle (Shahan et al. 2022)
		AT5G64110	AT5G64110	Trichoblast (Won et al. 2009)
		AT5G64120	AT5G64120	Trichoblast (Won et al. 2009)
		AT5G65870	PSK5	Maturation_Procambium (Shahan et al. 2022)
		AT5G65970	MLO10	Trichoblast (Won et al. 2009)
		AT5G67400	RHS19	Trichoblast (Won et al. 2009); Maturation_Trichoblast (Shahan et al. 2022)
