## Supplementary material for "Specific redox and iron homeostasis responses in the root tip of Arabidopsis upon zinc excess": Table S6

### Sheet: DEGs
Table S6. Differentially expressed genes (DEGs) upon Zn excess (24h and/or 48h at 200 µM Zn) annotated with nutrient stress, signalling or transport GOs.
Gene expression is relative to the control condition (1 µM) (Log2 of fold change >1 or <-1, pval <0.05).
Gene	Gene Name	Thalemine description	RR 24h		RR 48h		RT 24h		RT 48h		Remarks
			Log2(FC)	p-value	Log2(FC)	p-value	Log2(FC)	p-value	Log2(FC)	p-value
DEGs associated to GO related to Zn (or Zn and Fe) transport
AT1G60960	IRT3	iron regulated transporter 3	-2.34257	1.46533e-07	-3.07274	1.53415e-24	-2.86697	2.08469e-14	-3.3274	3.62028e-21	Lin et al., 2009
AT1G05300	ZIP5	zinc transporter 5 precursor	-4.98171	1.01611e-18	-4.30964	5.60271e-25	-1.85444	0.365549	-2.60294	3.04258e-05
AT2G32270	ZIP3	zinc transporter 3 precursor	-3.89243	3.11429e-16	-3.51508	2.97334e-17	-0.137658	1	0.589597	1
AT3G58810	MTPA2	metal tolerance protein A2	2.09773	0.000147504	2.62074	6.86396e-15	-0.115416	1	0.757492	1
AT4G19680	IRT2	iron regulated transporter 2	1.82518	0.01	2.74363	5.06421e-10	2.29813	0.00011988	4.0312	4.11941e-23
AT4G19690	IRT1	iron-regulated transporter 1	2.28917	2.94067e-13	3.26899	4.53954e-55	3.53189	1	6.92466	1.25583e-05
AT4G30120	HMA3	heavy metal atpase 3	1.21571	1	1.99142	7.81353e-07	-0.965462	1	0.279375	1
AT5G45105	ZIP8	zinc transporter 8 precursor	1.20993	1	2.65153	0.0496535	0		1.69448
AT5G59520	ZIP2	ZRT/IRT-like protein 2	0.674629	1	0.533243	1	1.22775	1	1.79795	0.0491115
DEGs associated to GO related to Fe transport
AT1G01580	FRO2	ferric reduction oxidase 2	2.67587	4.59582e-14	3.67331	1.16182e-47	-0.34938	1	0.209114	1
AT1G21140	AT1G21140	Vacuolar iron transporter (VIT) family protein	-3.36996	1.58088e-20	-3.22328	2.87112e-20	0.622181	1	1.42733	1
AT1G47400	AT1G47400		4.00057	3.83405e-17	3.00202	1.47931e-15	4.56506	0.206038	6.44236	0.000941532
AT1G56160	MYB72	myb domain protein 72	5.24186	4.20041e-07	4.85513	8.28447e-19	0		2.72435		Palmer et al., 2013
AT1G74770	AT1G74770	zinc ion binding	1.60353	0.00562743	2.05203	4.22639e-15	0.641153	1	1.91669	0.00542839	Buckhout et al., 2009
AT1G76800	AT1G76800	Vacuolar iron transporter (VIT) family protein	-3.83216	1.01452e-17	-3.2346	4.2835e-14	-2.53426	1	-2.32592	1
AT2G30766	AT2G30766		5.14324	1.79927e-07	5.39977	7.59905e-20	2.44368		4.9074		Hirayama et al., 2018
AT2G40300	FER4	ferritin 4	-1.84559	0.324248	-2.36662	1.61559e-06	-2.33132	3.52908e-13	-2.90302	2.23772e-21
AT2G41240	BHLH100	basic helix-loop-helix protein 100	5.36735	5.68941e-06	4.98765	3.59098e-07	0		3.86281
AT3G11050	FER2	ferritin 2	-1.33839	1	-1.59436	1	-1.16627	1	-1.96291	2.83297e-07
AT3G12820	MYB10	myb domain protein 10	2.58495	3.65124e-06	3.50344	1.68071e-22	-0.446479	1	-0.110862	1	Palmer et al., 2013
AT3G12900	S8H	2-oxoglutarate (2OG) and Fe(II)-dependent oxygenase superfamily protein	3.05108	0.00738069	3.67545	3.21034e-08	0		2.69499
AT3G25190	AT3G25190	Vacuolar iron transporter (VIT) family protein	-2.25235	5.61332e-22	-2.67627	1.19514e-47	0.768459	1	1.3215	1
AT3G47640	PYE	basic helix-loop-helix (bHLH) DNA-binding superfamily protein	1.23348	1	1.54286	0.0308214	-0.376876	1	0.209988	1
AT3G56090	FER3	ferritin 3	-1.99095	0.00326498	-1.45657	1	-1.74396	1.03928e-09	-1.77865	3.47559e-11
AT3G56970	bHLH38	basic helix-loop-helix (bHLH) DNA-binding superfamily protein	4.51396	3.60439e-88	4.12739	4.15465e-110	3.97313	1	5.66407	0.0307771
AT3G56980	bHLH39	basic helix-loop-helix (bHLH) DNA-binding superfamily protein	3.78334	7.80966e-47	3.84716	1.11664e-64	6.85127	0.00156351	6.84441	5.48402e-08
AT4G31940	CYP82C4	cytochrome P450, family 82, subfamily C, polypeptide 4	2.40266	3.34426e-09	2.32225	1.02648e-10	0		3.27886
AT5G01600	FER1	ferretin 1	-3.24777	2.94914e-40	-3.01699	8.87493e-40	-3.90522	1.35657e-105	-3.95645	6.47501e-97
AT5G03570	IREG2	iron regulated 2	0.777225	1	1.84955	4.70033e-12	0.728123	1	0.594658	1
AT5G04150	BHLH101	basic helix-loop-helix (bHLH) DNA-binding superfamily protein	1.61598	1	2.56726	5.77419e-11	-0.563463	1	1.85816	1
AT5G67370	CGLD27	Protein of unknown function (DUF1230)	2.39905	1.89726e-07	2.81415	5.52104e-19	0.645546	1	0.985982	1
DEGs associated to GO related to P transport
AT1G30560	G3Pp3	Major facilitator superfamily protein	1.81801	1	4.22348	1.83212e-05	3.15287	1	4.8966	0.287326
AT1G68740	PHO1;H1	EXS (ERD1/XPR1/SYG1) family protein	-0.0572328	1	-0.0106207	1	2.2041	1	3.19786	0.0114056
AT3G23430	PHO1	phosphate 1	0.0940632	1	0.0329052	1	1.4035	1	2.24707	3.59296e-05
AT4G25220	G3Pp2	root hair specific 15	0.0446248	1	0.352298	1	2.61775	0.000553749	3.60103	2.27613e-09
AT5G61650	CYCP4;2	Cyclin P4;2	0.728589	1	0.845452	1	2.91388	3.64091e-07	3.51617	1.27073e-13	Putative implication in sensing
DEGs associated to GO related to other transport
AT1G01340	CNGC10	cyclic nucleotide gated channel 10	0.480583	1	0.32206	1	1.60241	1	2.57311	4.11273e-05	Cation
AT3G22550	AT3G22550	Protein of unknown function (DUF581)	1.67999	0.0831459	2.13006	3.17654e-09	0.0947864	1	0.488079	1	Sugar
AT3G46900	COPT2	copper transporter 2	2.24313	2.3562e-07	3.79325	5.85915e-46	2.36625	1	5.24835	0.157893	Copper
AT3G58060	MTP8	Cation efflux family protein	2.52537	0.00438453	3.33036	3.0605e-11	3.63348	1	4.4604	0.447581	Mn
AT3G62150	ABCB21	P-glycoprotein 21	0.770996	1	0.543356	1	3.28795	0.286764	4.61085	0.00127806	Auxin
AT4G08620	SULTR1;1	sulphate transporter 1;1	0.544576	1	0.19591	1	2.4364	0.00191663	3.1342	2.4848e-07	S
AT4G13420	HAK5	high affinity K+ transporter 5	-2.92089	0.0425962	-3.60685	9.75355e-07	2.77921	1	3.89919	0.08271	K
AT4G23700	CHX17	cation/H+ exchanger 17	0.545419	1	-0.86151	1	3.06984	7.55428e-07	3.0036	1.58261e-07	Na/H+
AT5G20230	BCB	blue-copper-binding protein	1.79697	1	1.55729	1	0.628601	1	2.63101	0.000165245	Al, cation
AT5G65140	TPPJ	Haloacid dehalogenase-like hydrolase (HAD) superfamily protein	0.993198	1	0.740092	1	1.3083	1	2.01056	0.00833043	Sugar, Rsp to Cd
DEGs associated to GO related to calcium signalling and metal binding
AT3G22910	AT3G22910	ATPase E1-E2 type family protein	2.62231	0.0464773	2.32597	0.0727353	1.66964	1	2.9213	2.95137e-07
AT3G51860	CAX3	cation exchanger 3	1.86627	0.0831459	1.34307	1	1.70087	1	3.15494	2.50462e-07
AT3G63380	AT3G63380	ATPase E1-E2 type family protein	0.798022	1	0.537069	1	2.19426	0.848988	3.92182	4.63441e-08
AT5G59780	MYB59	myb domain protein 59	0.352543	1	0.395525	1	2.98894	0.00240447	3.46863	0.000101203
DEGs associated to GO responding to nutrient stress
AT5G19790	RAP2.11	related to AP2 11	-0.569917	1	-0.396716	1	1.27795	1	1.91439	1.68212e-05	Rsp to K
AT4G02520	GSTF2	glutathione S-transferase PHI 2	1.97323	1	1.44465	1	3.66086	0.0771044	4.94191	1.51463e-05	Rsp to Zn and Cd
AT3G50610	CEP9	DNA-directed RNA polymerase II subunit RPB1-like protein	1.38386	1	1.65611	1	2.76941	1	4.61679	0.010487	Rsp to K, Rsp to N starvation
AT2G40370	LAC5	laccase 5	1.68507	1	0.979044	1	4.9682	0.165993	4.06057	0.018849	Rsp to Cu
AT2G05520	GRP-3	glycine-rich protein 3	1.58002	1	2.11703	0.000889006	1.57374	1	3.67844	0.000202387	Rsp to Al (Mangeon et al., 2016)
AT2G26530	AR781	Protein of unknown function (DUF1645)	-0.596349	1	-0.704873	1	1.15641	1	2.10296	0.000410246	Rsp to As, Au, Cd, Pb and Cu (Niu et al., 2019)
AT1G02920	GSTF7	glutathione S-transferase 7	0.884709	1	-0.212129	1	2.89772	0.312363	4.60467	9.23404e-07	Rsp to Cd
AT1G02930	GSTF6	glutathione S-transferase 6	1.87607	1	1.18032	1	3.1002	0.26091	5.05402	2.4848e-07	Rsp to Cd
