## Supplementary material for "Specific redox and iron homeostasis responses in the root tip of Arabidopsis upon zinc excess": Table S1

### Sheet: Primers
Table S1. Primers used for the RT-qPCR experiments.
Name	AGI	Forward (5' -> 3')	Reverse (5' -> 3')
EF1alpha	AT5G60390	TGAGCACGCTCTTCTTGCTTTCA	GGTGGTGGCATCCATCTTGTTACA
AT1G58050	AT1G58050	CCATTCTACTTTTTGGCGGCT	TCAATGGTAACTGATCCACTCTGATG
UBQ10	AT4G05320	GGCCTTGTATAATCCCTGATGAATAAG	AAAGAGATAACAGGAACGGAAACATAGT
IRT3	AT1G60960	AGTCATCCTCCTGGTCATGATT	GAGCATGACCAATGTCGAT
PAD3	AT3G26830	ACCGTTTGGATCTGGTAGGAG	CTTCCTCCTGCTTCGCCAAT
NAS2	AT5G56080	CTGACGACGTGGTTAATTCGG	TGCCTCGAGCTCCATTTGA
HMA3	AT4G30120	CTCCACTTCAAATCGTCAAGGC	CCAGAAACTATTGCGAAAGGGC
HMA2	AT4G30110	TTGTCGCTGGCATTTATCCG	CAATTGTTGCTCCCACGGTT
IRT1	AT4G19690	CCCCGCAAATGATGTTACCTT	GGTATCGCAAGAGCTGTGCAT
FRD3	AT3G08040	CGATATTCCCACTTGTGAGCC	TTCTCCATCGTGTCTTCCTCTG
